# PME-mediated pectin modifications promote haustoria initiation and xylem bridge development in the parasitic plant *Phtheirospermum japonicum*

**DOI:** 10.1101/2023.01.30.526340

**Authors:** Martina Leso, Anna Kokla, Ming Feng, Charles W. Melnyk

**Author notes:** **Corresponding author** Charles W. Melnyk, Department of Plant Biology, Linnean Center for Plant Biology, Swedish University of Agricultural Sciences, Almas allé 5, 756 51, Uppsala, Sweden.

## Abstract

- Parasitic plants produce cell wall modifying enzymes that are thought to be important for efficient host infection. Here, we investigated the role of pectin methylesterases (PMEs) and their inhibitors (PMEIs) during haustorium development in the facultative parasitic plant *Phtheirospermum japonicum* infecting *Arabidopsis thaliana*.
- We employed immunohistochemistry to characterise tissue-specific changes in pectin methylesterification during haustorium development. We found putative *PME* and *PMEI* genes in *P. japonicum* and used genetic and transcriptomic approaches to identify those involved in haustorium development.
- Our results show tissue-specific changes in pectin methylesterification during haustorium development. De-methylesterified pectin correlated with haustorial intrusive cells whereas highly methylated pectin correlated with vascular tissues. We also found that inhibition of PME activity delayed haustoria development and xylem connectivity. Several *PjPME* and *PjPMEI* genes increased expression specifically during haustorium development but such increases did not occur when haustorium initiation or xylem connections were blocked by chemical treatment.
- This study describes the importance of pectin modifications in parasitic plants during host infection. Our results suggest a dynamic regulation of PMEs and PMEIs contributes to haustoria initiation and to the establishment of xylem connections between parasite and host.
