## Supplemental Table 1 for "PME-mediated pectin modifications promote haustoria initiation and xylem bridge development in the parasitic plant *Phtheirospermum japonicum*"

### Sheet: Sheet1
SupplementaryTable1: List of PjPME and PjPMEI genes identified through HMM search on P. japonicum proteome (columns A and B), and PjPME and PjPMEIs retained for downstream analyses after filtering for the conserved catalytic amino acids (columns D and E)
Gene IDs			Gene IDs
After HMM search			Used in downstream analyses
PjPMEs	PjPMEIs		PjPMEs	PjPMEIs
Pjv1_00003561	Pjv1_00008991		Pjv1_00003561	Pjv1_00008991
Pjv1_00003560	Pjv1_00008987		Pjv1_00003560	Pjv1_00008987
Pjv1_00001672	Pjv1_00022302		Pjv1_00001672	Pjv1_00022302
Pjv1_00003559	Pjv1_00010555		Pjv1_00003559	Pjv1_00010555
Pjv1_00023158	Pjv1_00006876		Pjv1_00023158	Pjv1_00006876
Pjv1_00013902	Pjv1_00008989		Pjv1_00013902	Pjv1_00008989
Pjv1_00025860	Pjv1_00023155		Pjv1_00025860	Pjv1_00023155
Pjv1_00017303	Pjv1_00017627		Pjv1_00017303	Pjv1_00017627
Pjv1_00006235	Pjv1_00025450		Pjv1_00006235	Pjv1_00025450
Pjv1_00000329	Pjv1_00003565		Pjv1_00000329	Pjv1_00003565
Pjv1_00000328	Pjv1_00024644		Pjv1_00000328	Pjv1_00024644
Pjv1_00009022	Pjv1_00012711		Pjv1_00009022	Pjv1_00012711
Pjv1_00017302	Pjv1_00021841		Pjv1_00017302	Pjv1_00021841
Pjv1_00028197	Pjv1_00015476		Pjv1_00028197	Pjv1_00015476
Pjv1_00015412	Pjv1_00007686		Pjv1_00015412	Pjv1_00007686
Pjv1_00008985	Pjv1_00022116		Pjv1_00008985	Pjv1_00022116
Pjv1_00028327	Pjv1_00022300		Pjv1_00028327	Pjv1_00022300
Pjv1_00025448	Pjv1_00029680		Pjv1_00025448	Pjv1_00029680
Pjv1_00015411	Pjv1_00024879		Pjv1_00015411	Pjv1_00024879
Pjv1_00025861	Pjv1_00024924		Pjv1_00025861	Pjv1_00024924
Pjv1_00022306	Pjv1_00029808		Pjv1_00022306	Pjv1_00029808
Pjv1_00025406	Pjv1_00002353		Pjv1_00025406	Pjv1_00002353
Pjv1_00025403	Pjv1_00017753		Pjv1_00025403	Pjv1_00017753
Pjv1_00025390	Pjv1_00018778		Pjv1_00025390	Pjv1_00018778
Pjv1_00017815	Pjv1_00024523		Pjv1_00017815	Pjv1_00024523
Pjv1_00028072	Pjv1_00001517		Pjv1_00028072	Pjv1_00001517
Pjv1_00003558	Pjv1_00016073		Pjv1_00003558	Pjv1_00016073
Pjv1_00025404	Pjv1_00029628		Pjv1_00025404	Pjv1_00029628
Pjv1_00017459	Pjv1_00020714		Pjv1_00017459	Pjv1_00020714
Pjv1_00026432	Pjv1_00025862		Pjv1_00026432	Pjv1_00025862
Pjv1_00026433	Pjv1_00017755		Pjv1_00026433	Pjv1_00017755
Pjv1_00013123	Pjv1_00017756		Pjv1_00013123	Pjv1_00017756
Pjv1_00025405	Pjv1_00024223		Pjv1_00025405	Pjv1_00024223
Pjv1_00023157	Pjv1_00004828		Pjv1_00004172	Pjv1_00004828
Pjv1_00015409	Pjv1_00024227		Pjv1_00025389	Pjv1_00024227
Pjv1_00002701	Pjv1_00023654		Pjv1_00017820	Pjv1_00023654
Pjv1_00004172	Pjv1_00008597		Pjv1_00003564	Pjv1_00008597
Pjv1_00025389	Pjv1_00008596		Pjv1_00028630	Pjv1_00008596
Pjv1_00017820	Pjv1_00024951		Pjv1_00028000	Pjv1_00024951
Pjv1_00003564	Pjv1_00027891		Pjv1_00006318	Pjv1_00027891
Pjv1_00028630	Pjv1_00027767		Pjv1_00013138	Pjv1_00027767
Pjv1_00028000	Pjv1_00012881		Pjv1_00022174	Pjv1_00012881
Pjv1_00006318	Pjv1_00027607		Pjv1_00013086	Pjv1_00027607
Pjv1_00013138	Pjv1_00026390		Pjv1_00021319	Pjv1_00026390
Pjv1_00022174	Pjv1_00020705		Pjv1_00006041	Pjv1_00020705
Pjv1_00013086	Pjv1_00016071		Pjv1_00009317	Pjv1_00016071
Pjv1_00021319	Pjv1_00028026		Pjv1_00029846	Pjv1_00028026
Pjv1_00006041	Pjv1_00008598		Pjv1_00016191	Pjv1_00008598
Pjv1_00009317	Pjv1_00027281		Pjv1_00018016	Pjv1_00027281
Pjv1_00029846	Pjv1_00001727		Pjv1_00029074	Pjv1_00001727
Pjv1_00016191	Pjv1_00026667		Pjv1_00028388	Pjv1_00026667
Pjv1_00018016	Pjv1_00019362		Pjv1_00002587	Pjv1_00019362
Pjv1_00029074	Pjv1_00023449		Pjv1_00005610	Pjv1_00023449
Pjv1_00028388	Pjv1_00015437		Pjv1_00011160	Pjv1_00015437
Pjv1_00002587	Pjv1_00024063		Pjv1_00016192	Pjv1_00024063
Pjv1_00005610	Pjv1_00024950		Pjv1_00028387	Pjv1_00024950
Pjv1_00011160	Pjv1_00008600		Pjv1_00029301	Pjv1_00008600
Pjv1_00016192	Pjv1_00021004		Pjv1_00005969	Pjv1_00021004
Pjv1_00028387	Pjv1_00007171		Pjv1_00002700	Pjv1_00007171
Pjv1_00025905	Pjv1_00027606		Pjv1_00012555	Pjv1_00027606
Pjv1_00028196	Pjv1_00006501			Pjv1_00006501
Pjv1_00029301	Pjv1_00024949			Pjv1_00024949
Pjv1_00005969
Pjv1_00028773
Pjv1_00002700
Pjv1_00011248
Pjv1_00017818
Pjv1_00012555
Pjv1_00005968
Pjv1_00015410
Pjv1_00002234
Pjv1_00020186
Pjv1_00022882
