## Supplemental Table 2 for "PME-mediated pectin modifications promote haustoria initiation and xylem bridge development in the parasitic plant *Phtheirospermum japonicum*"

### Sheet: Sheet1
Supplementary Table 2: Accession numbers of P. japonicum genes mentioned in the text
Pj gene ID	Assigned name	GenBank	locus tag	accession
Pjv1_00022300	PjPMEI9	GFP97955	PHJA_001939600	BMAC01000508.1
Pjv1_00006876	PjPMEI6	GFP85586	PHJA_000702300	BMAC01000109.1
Pjv1_00025450	PjPMEI10	GFQ03144	PHJA_002458200	BMAC01000804.1
Pjv1_00025448	PjPME6	GFQ03142	PHJA_002458000	BMAC01000804.1
Pjv1_00026432	PjPME51	GFQ05784	PHJA_002722500	BMAC01001121.1
Pjv1_00003560	PjPME22	GFP82143	PHJA_000357600	BMAC01000038.1
Pjv1_00007213	PjWOX4	GFP83480	PHJA_000491400	BMAC01000064.1
Pjv1_00021052	PjCESA7	GFP99869	PHJA_002131000	BMAC01000593.1
Pjv1_00016141	PjHB8	GFP96706	PHJA_001814700	BMAC01000452.1
Pjv1_00004177	PjVND7	GFP81362	PHJA_000279500	BMAC01000029.1
Pjv1_00019704	PjXCP2	GFQ00248	PHJA_002168800	BMAC01000620.1
