## Supplemental Table 3 for "PME-mediated pectin modifications promote haustoria initiation and xylem bridge development in the parasitic plant *Phtheirospermum japonicum*"

### Sheet: Sheet1
Supplementary Table 3: List of primers used
Gene name	Forward (5'-3')	Reverse (5'-3')	Purpose
PjPP2A	GGGGTCTTTCACCCTCACTC	CATGCGGAACCTCCTGTGTA	qPCR
PjPME6	GGCACAAGATGGTTCGGGTA	ACCTCCTTGTCCCACTCCTT	qPCR
PjPME22	GTTCAGGATGTGGGGAGTCG	GGACACGTTGGGAATGACCT	qPCR
PjPME51	ACCCTCCATCATGCGAAGAC	GGTCGTAAGGTTCAAGGCGA	qPCR
PjPMEI6	ACACATTACCGTGCCCTCTG	GGCTTCTCCTATCGTCACGG	qPCR
PjPMEI9	CGATCAACAACACGCAAGCA	AGCCCGATTTCTTCAGCTCC	qPCR
PjPMEI10	GGCTCAGTGCCAACAACAAG	AGATCCTCCATTTCGTCCGC	qPCR
PjPME6	tttGGTCTCaACCTTATTTTTCTTGTTTTGGGCC	tttGGTCTCaTGTTGCAAAAAGAATTAGAGTTTTTT	GreenGate Promoter cloning
PjPME22	tttGGTCTCaACCTTGGAAATAACTGTCAAACTTA	tttGGTCTCaTGTTGGAGAAATATTTTTTTTAAAGAATG	GreenGate Promoter cloning
PjPME51	tttGGTCTCaACCTTTCAAACTCAATTTTATGCGG	tttGGTCTCaTGTTTGTAATATTGAATATCAACTCATT	GreenGate Promoter cloning
PjPMEI6	tttGGTCTCaACCTTTAAACAAGTTTTCTCCTCC	tttGGTCTCaTGTTCTAGGACTAAGAAAAATAATATG	GreenGate Promoter cloning
PjPMEI9	tttGGTCTCaACCTTGATTTTTAAGTCTTAGAAC	tttGGTCTCaTGTTTTTTTTTTTAAATAATTTTTTTTTCT	GreenGate Promoter cloning
PjPMEI10	tttGGTCTCaACCTCGGTATGTGCATTGTCTAACCAATG	tttGGTCTCaTGTTCTTGTGTGTGCGCTTGTGTT	GreenGate Promoter cloning
PjPME6	tttGGTCTCaGGCTATGGATATTCATATACTATCTCTCT	tttGGTCTCaCTGACAGCCCAGAAGTAAAAGG	GreenGate CDS cloning
PjPME51	tttGGTCTCaGGCTATGGCGCATTTTTTCTCTCT	tttGGTCTCaCTGAATCGGCTTGAATGAAATTTTG	GreenGate CDS cloning
PjPMEI6	tttGGTCTCaGGCTATGGCTCGTGTTATCATATTG	tttGGTCTCaCTGAATCATTTACCAAGCATCTTGG	GreenGate CDS cloning
PjPMEI9	tttGGTCTCaGGCTATGTCACCTCTAATTATCTTCT	tttGGTCTCaCTGAGTTAGTCAACTTGTTGCAA	GreenGate CDS cloning
PjPMEI10	tttGGTCTCaGGCTATGAATTCATTAATAATTCTAACT	tttGGTCTCaCTGACTTTCCAAAATAAGTAGTGT	GreenGate CDS cloning
2xVenus-N7	tttGGTCTCaGGCTATGGTGAGCAAGGGCGAG	tttGGTCTCaCTGACTCTTCTTCTTGATCAGCTTCTG	GreenGate CDS cloning
